# Quantifying photosynthetic restrictions

**DOI:** 10.1101/2024.05.24.595758

**Authors:** Chandra Bellasio

## Abstract

Quantifying the effect of factors controlling CO_2_ assimilation is crucial for understanding plant functions and developing strategies to improve productivity. Methods exist in numerous variants and produce various indicators, such as limitations, contributions, and sensitivity, often causing confusion. Simplifications and common mistakes lead to overrating the importance of diffusion – whether across stomata or the mesophyll. This work develops a consistent set of definitions that integrates all previous methods, offering a generalised framework for quantifying restrictions. Ten worked examples are provided in a free downloadable spreadsheet, demonstrating the simplicity and applicability to a wide range of questions.
