## Supplementary material for "Quantifying photosynthetic restrictions": Curve fitting

### Sheet: AvC Curve
		C dependence of net assimilation (A) empirically described by a non-rectengular hyperbola
		Log-transform residuals? (Y, N)				n		CEAMB To be fitted				0.182609									Synthetic curves
								ASAT To be fitted				26						1.56846			Control
								ω To be fitted				0.543478									A	Ci	Cm
								Γ CO2 compensation point To be fitted				45									-2.52992	24.4782	31.7065
								ESS Sum of squared residuals				4.50271e-17									-1.22603	34.9211	38.424
								R2				1									0.574409	49.8192	48.178
																					3.01051	71.0731	62.4717
		Ambient O2																			6.1876	101.394	83.7156
	Rank n°	C	A	Ci-Γ	Modelled A	Residual											Data for the curve				10.0556	144.652	115.921
	1	31.7065	-2.52992	-13.2935	-2.52992	6.48552e-18									1	3.60841	-41.3916	-8.51808			14.2172	206.363	165.742
	2	38.424	-1.22603	-6.57596	-1.22603	4.54527e-19									2	7.21681	-37.7832	-7.70334			17.9423	294.402	243.138
	3	48.178	0.574409	3.17801	0.574409	1.71578e-18									3	10.8252	-34.1748	-6.90151			20.7058	420	360.841
	4	62.4717	3.01051	17.4717	3.01051	8.16904e-18									4	14.4336	-30.5664	-6.11291
	5	83.7156	6.1876	38.7156	6.1876	8.76705e-18									5	18.042	-26.958	-5.33783			Treated
	6	115.921	10.0556	70.9211	10.0556	4.69043e-19									6	21.6504	-23.3496	-4.57655			A	Ci	Cm
	7	165.742	14.2172	120.742	14.2172	7.60675e-18									7	25.2588	-19.7412	-3.82933			-2.52992	24.4782	34.5979
	8	243.138	17.9423	198.138	17.9423	1.12585e-17									8	28.8672	-16.1328	-3.09641			-1.22603	34.9211	39.8252
	9	360.841	20.7058	315.841	20.7058	1.00948e-19									9	32.4757	-12.5243	-2.37803			0.574409	49.8192	47.5215
	10														10	36.0841	-8.91594	-1.67438			3.01051	71.0731	59.0311
	11														11	39.6925	-5.30753	-0.985636			6.1876	101.394	76.644
	12														12	43.3009	-1.69913	-0.311964			10.0556	144.652	104.429
	13														13	46.9093	1.90928	0.346514			14.2172	206.363	149.494
	14														14	50.5177	5.51769	0.989698			17.9423	294.402	222.632
	15														15	54.1261	9.12609	1.61752			20.7058	420	337.177
	16														16	57.7345	12.7345	2.22993
															17	61.3429	16.3429	2.82692
															18	64.9513	19.9513	3.40851
															19	68.5597	23.5597	3.97475
															20	72.1681	27.1681	4.52571
															21	75.7765	30.7765	5.0615
															22	79.3849	34.3849	5.58225
															23	82.9933	37.9933	6.08812
															24	86.6017	41.6017	6.57929
															25	90.2102	45.2102	7.05598
															26	93.8186	48.8186	7.51841
															27	97.427	52.427	7.96683
															28	101.035	56.0354	8.4015
															29	104.644	59.6438	8.82271
															30	108.252	63.2522	9.23075
															31	111.861	66.8606	9.62593
															32	115.469	70.469	10.0086
															33	119.077	74.0774	10.379
															34	122.686	77.6858	10.7375
															35	126.294	81.2942	11.0845
															36	129.903	84.9026	11.4202
															37	133.511	88.511	11.7451
															38	137.119	92.1194	12.0594
															39	140.728	95.7278	12.3635
															40	144.336	99.3362	12.6577
															41	147.945	102.945	12.9423
															42	151.553	106.553	13.2177
															43	155.161	110.161	13.4842
															44	158.77	113.77	13.7421
															45	162.378	117.378	13.9917
															46	165.987	120.987	14.2333
															47	169.595	124.595	14.4672
															48	173.203	128.203	14.6936
															49	176.812	131.812	14.9128
															50	180.42	135.42	15.1252
															51	184.029	139.029	15.3309
															52	187.637	142.637	15.5302
															53	191.246	146.246	15.7233
															54	194.854	149.854	15.9105
															55	198.462	153.462	16.092
															56	202.071	157.071	16.268
															57	205.679	160.679	16.4387
															58	209.288	164.288	16.6043
															59	212.896	167.896	16.765
															60	216.504	171.504	16.921
															61	220.113	175.113	17.0725
															62	223.721	178.721	17.2195
															63	227.33	182.33	17.3624
															64	230.938	185.938	17.5012
															65	234.546	189.546	17.6361
															66	238.155	193.155	17.7672
															67	241.763	196.763	17.8947
															68	245.372	200.372	18.0187
															69	248.98	203.98	18.1393
															70	252.588	207.588	18.2567
															71	256.197	211.197	18.3709
															72	259.805	214.805	18.4822
															73	263.414	218.414	18.5905
															74	267.022	222.022	18.696
															75	270.63	225.63	18.7988
															76	274.239	229.239	18.8989
															77	277.847	232.847	18.9966
															78	281.456	236.456	19.0917
															79	285.064	240.064	19.1846
															80	288.672	243.672	19.2751
															81	292.281	247.281	19.3635
															82	295.889	250.889	19.4497
															83	299.498	254.498	19.5339
															84	303.106	258.106	19.616
															85	306.715	261.715	19.6963
															86	310.323	265.323	19.7746
															87	313.931	268.931	19.8512
															88	317.54	272.54	19.926
															89	321.148	276.148	19.9992
															90	324.757	279.757	20.0706
															91	328.365	283.365	20.1405
															92	331.973	286.973	20.2089
															93	335.582	290.582	20.2758
															94	339.19	294.19	20.3412
															95	342.799	297.799	20.4052
															96	346.407	301.407	20.4679
															97	350.015	305.015	20.5293
															98	353.624	308.624	20.5893
															99	357.232	312.232	20.6482
															100	360.841	315.841	20.7058
															101	364.449	319.449	20.7622
															102	368.057	323.057	20.8175
															103	371.666	326.666	20.8718
															104	375.274	330.274	20.9249
															105	378.883	333.883	20.977
															106	382.491	337.491	21.0281
															107	386.099	341.099	21.0782
															108	389.708	344.708	21.1273
															109	393.316	348.316	21.1755
															110	396.925	351.925	21.2228

### Sheet: GAvPPFD
		Light dependence of gross assimilation (GA) empirically described by a non-rectengular hyperbola
		RLIGHT to use? (Enter Number)				0.542229		Y(CO2)LL To be fitted				0.0555404
		RLIGHT As selected				0.542229		GASAT To be fitted				10.9358
		Log-transform residuals? (Y, N)				n		m To be fitted				0.745502
		LCP				9.89241		ESS Sum of squared residuals				0.0542573
		PPFD50				123.504		R2				0.99941
		Ambient O2
		PPFD	A	GA	Modelled GA	Residual													Data for the curve
	1	30	1.11	1.65223	1.59673	0.00307971									1	15	1	15	15	0.816346
	2	50	1.92	2.46223	2.57516	0.0127531									2	30	2	30	30	1.59673
	3	75	3.18	3.72223	3.68795	0.00117496									3	45	3	45	45	2.33758
	4	100	4.14	4.68223	4.66884	0.000179367									4	60	4	60	60	3.03558
	5	150	5.79	6.33223	6.23094	0.0102589									5	75	5	75	75	3.68795
	6	200	6.66	7.20223	7.32543	0.0151785									6	90	6	90	90	4.29269
	7	500	9.13	9.67223	9.63356	0.00149563									7	105	7	105	105	4.84877
	8	1000	9.86	10.4022	10.3346	0.00458044									8	120	8	120	120	5.35625
	9	1500	9.93	10.4722	10.5468	0.00555672									9	135	9	135	135	5.81628
	10														10	150	10	150	150	6.23094
	11														11	165	11	165	165	6.6031
	12														12	180	12	180	180	6.93611
	13														13	195	13	195	195	7.23355
	14														14	210	14	210	210	7.49908
	15														15	225	15	225	225	7.73621
															16	240	16	240	240	7.94822
															17	255	17	255	255	8.13813
															18	270	18	270	270	8.30863
															19	285	19	285	285	8.46209
															20	300	20	300	300	8.60061
															21	315	21	315	315	8.72601
															22	330	22	330	330	8.83987
															23	345	23	345	345	8.94357
															24	360	24	360	360	9.03828
															25	375	25	375	375	9.12503
															26	390	26	390	390	9.20471
															27	405	27	405	405	9.27811
															28	420	28	420	420	9.34588
															29	435	29	435	435	9.40861
															30	450	30	450	450	9.46682
															31	465	31	465	465	9.52096
															32	480	32	480	480	9.57141
															33	495	33	495	495	9.61853
															34	510	34	510	510	9.66263
															35	525	35	525	525	9.70397
															36	540	36	540	540	9.7428
															37	555	37	555	555	9.77933
															38	570	38	570	570	9.81376
															39	585	39	585	585	9.84625
															40	600	40	600	600	9.87696
															41	615	41	615	615	9.90603
															42	630	42	630	630	9.93359
															43	645	43	645	645	9.95974
															44	660	44	660	660	9.98459
															45	675	45	675	675	10.0082
															46	690	46	690	690	10.0307
															47	705	47	705	705	10.0522
															48	720	48	720	720	10.0727
															49	735	49	735	735	10.0923
															50	750	50	750	750	10.111
															51	765	51	765	765	10.1289
															52	780	52	780	780	10.1461
															53	795	53	795	795	10.1626
															54	810	54	810	810	10.1784
															55	825	55	825	825	10.1936
															56	840	56	840	840	10.2082
															57	855	57	855	855	10.2222
															58	870	58	870	870	10.2357
															59	885	59	885	885	10.2487
															60	900	60	900	900	10.2613
															61	915	61	915	915	10.2734
															62	930	62	930	930	10.285
															63	945	63	945	945	10.2963
															64	960	64	960	960	10.3072
															65	975	65	975	975	10.3177
															66	990	66	990	990	10.3279
															67	1005	67	1005	1005	10.3378
															68	1020	68	1020	1020	10.3474
															69	1035	69	1035	1035	10.3566
															70	1050	70	1050	1050	10.3656
															71	1065	71	1065	1065	10.3743
															72	1080	72	1080	1080	10.3827
															73	1095	73	1095	1095	10.3909
															74	1110	74	1110	1110	10.3989
															75	1125	75	1125	1125	10.4066
															76	1140	76	1140	1140	10.4141
															77	1155	77	1155	1155	10.4214
															78	1170	78	1170	1170	10.4285
															79	1185	79	1185	1185	10.4354
															80	1200	80	1200	1200	10.4421
															81	1215	81	1215	1215	10.4487
															82	1230	82	1230	1230	10.455
															83	1245	83	1245	1245	10.4612
															84	1260	84	1260	1260	10.4673
															85	1275	85	1275	1275	10.4732
															86	1290	86	1290	1290	10.479
															87	1305	87	1305	1305	10.4846
															88	1320	88	1320	1320	10.49
															89	1335	89	1335	1335	10.4954
															90	1350	90	1350	1350	10.5006
															91	1365	91	1365	1365	10.5057
															92	1380	92	1380	1380	10.5107
															93	1395	93	1395	1395	10.5156
															94	1410	94	1410	1410	10.5203
															95	1425	95	1425	1425	10.525
															96	1440	96	1440	1440	10.5295
															97	1455	97	1455	1455	10.534
															98	1470	98	1470	1470	10.5383
															99	1485	99	1485	1485	10.5426
															100	1500	100	1500	1500	10.5468
																	101	1515	1515	10.5509
																	102	1530	1530	10.5549
																	103	1545	1545	10.5588
																	104	1560	1560	10.5626
																	105	1575	1575	10.5664
																	106	1590	1590	10.5701
																	107	1605	1605	10.5737
																	108	1620	1620	10.5772
																	109	1635	1635	10.5807
																	110	1650	1650	10.5841
